# Track-by-Day: A standardized approach to estrous cycle monitoring in biobehavioral research

**DOI:** 10.1101/2022.08.26.505403

**Authors:** Gianna M. Raimondi, Ashley K. Eng, Murphy P. Kenny, Madison A. Britting, Linnaea E. Ostroff

## Abstract

Despite known sex differences in brain function and incidence of neurological disorders, female subjects are routinely excluded from preclinical neuroscience research, particularly behavioral studies in rats. A common rationale for excluding females is that the hormone fluctuations of the estrous cycle will increase variability in experimental data. Accounting for the estrous cycle as an experimental variable requires expert knowledge of cycle tracking methods, which presents a barrier to widespread inclusion of female subjects. Conventional tracking relies on qualitative interpretation of vaginal cytology smears, and the subjective nature of this approach combined with a lack of reporting standards likely underlies the conflicting literature on estrous cycle effects on behavior. The estrous cycle is traditionally divided into stages based on cytology, but most stages do not directly reflect hormonal events and are therefore of limited relevance to neuroscience experiments. Here we present a simple, streamlined approach to estrous cycle monitoring in rats that eliminates subjective staging. Our method instead indexes the days of the estrous cycle to the one event that is unambiguously reflected in vaginal cytology – the pre-ovulatory surge in 17β-estradiol and subsequent epithelial cornification. With this tracking method, we demonstrate that cycle length is robustly regular across conditions. We quantified long-term memory in a Pavlovian fear conditioning experiment and uterine histology in a large cohort of rats, and found that grouping subjects by day was more sensitive in detecting cycle effects than grouping by traditional cytology staging. We present several datasets demonstrating the logic and applicability of our method, and show that, in the Track-by-Day framework, the cycle is highly regular and predictable in the vast majority of rats across a range of experimental conditions.
