## Supplemental Table 1 for "Track-by-Day: A standardized approach to estrous cycle monitoring in biobehavioral research"

### Sheet: Table 1 stats_all
Table 1. Statistics
Figure	dependent variable	test	comparison		F	p	partial η2
	% cornified cells	ANOVA	Day		70.46	<0.0001	0.8277
		Bonferroni	Day 1 vs. Day 2			<0.0001
			Day 1 vs. Day 3			<0.0001
3c			Day 1 vs. Day 4			<0.0001
			Day 2 vs. Day 3			>0.9999
			Day 2 vs. Day 4			<0.0001
			Day 3 vs. Day 4			<0.0001
	% nucleated epithelial cells	ANOVA	Day		47.69	<0.0001	0.7648
		Bonferroni	Day 1 vs. Day 2			<0.0001
			Day 1 vs. Day 3			<0.0001
3g			Day 1 vs. Day 4			<0.0001
			Day 2 vs. Day 3			0.1012
			Day 2 vs. Day 4			>0.9999
			Day 3 vs. Day 4			0.0047
		ANOVA	Day		7.932	0.0002	0.351
		Bonferroni	Day 1 vs. Day 2			0.0006
	% leukocytes		Day 1 vs. Day 3			>0.9999
3k			Day 1 vs. Day 4			>0.9999
			Day 2 vs. Day 3			0.0341
			Day 2 vs. Day 4			0.0008
			Day 3 vs. Day 4			>0.9999
	impedance	ANOVA	Day		6.309	0.0012	0.3008
		Bonferroni	Day 1 vs. Day 2			0.3993
			Day 1 vs. Day 3			0.0637
3o			Day 1 vs. Day 4			0.0006
			Day 2 vs. Day 3			>0.9999
			Day 2 vs. Day 4			0.1263
			Day 3 vs. Day 4			0.6938
		ANOVA	Day		6.052	0.0176	0.3549
		Bonferroni	Day 1 vs. Day 2			0.072
	% cornified		Day 1 vs. Day 3			0.0797
3d	Δ cycle 1/ cycle 2		Day 1 vs. Day 4			0.0018
			Day 2 vs. Day 3			>0.9999
			Day 2 vs. Day 4			0.8532
			Day 3 vs. Day 4			>0.9999
		ANOVA	Day		5.339	0.0249	0.3268
		Bonferroni	Day 1 vs. Day 2			0.0421
	% nucleated epithelial cells		Day 1 vs. Day 3			0.0249
3h	Δ cycle 1/ cycle 2		Day 1 vs. Day 4			0.0025
			Day 2 vs. Day 3			>0.9999
			Day 2 vs. Day 4			>0.9999
			Day 3 vs. Day 4			>0.9999
		ANOVA	Day		8.357	0.0032	0.4317
		Bonferroni	Day 1 vs. Day 2			0.0019
	% leukocytes		Day 1 vs. Day 3			0.4273
3i	Δ cycle 1/ cycle 2		Day 1 vs. Day 4			0.763
			Day 2 vs. Day 3			0.9883
			Day 2 vs. Day 4			0.0025
			Day 3 vs. Day 4			0.5729
				Group
6b		ANOVA	pre-tone vs. tone	Females, paired training		2.10289e-07
			pre-tone vs. tone	Males, paired training		0.0066046
			pre-tone vs. tone	Females, unpaired training		0.00130706
			pre-tone vs. tone	Males, unpaired training		0.86162
6c	% freezing		pre-tone vs. tone	Day 2, paired training		0.0174356
			pre-tone vs. tone	Day 3, paired training		0.00588181
			pre-tone vs. tone	Day 4, paired training		0.000194921
			pre-tone vs. tone	Day 2, unpaired training		0.00992398
			pre-tone vs. tone	Day 3, unpaired training		0.880093
			pre-tone vs. tone	Day 4, unpaired training		0.0765193
6e			stage	Females, paired training		0.00254554
			stage	Females, paired training		1.7664e-05
			stage	Females, unpaired training		0.03571
			stage	Females, unpaired training		0.0498355
6f	% freezing		training	Females	11.7379	0.00128133	0.199835
			training	Males	8.76386	0.0103314	0.38499
6g			paired vs. unpaired	Day 2	3.4775	0.0890904	0.2402
			paired vs. unpaired	Day 3	9.48542	0.0116438	0.486796
			paired vs. unpaired	Day 4	6.88728	0.0171945	0.276739
6h			paired vs. unpaired	Diestrus	1.53792	0.230026	0.0748819
			paired vs. unpaired	Proestrus	14.3463	0.00101093	0.394711
6i	% freezing	ANOVA	Sex		0.00939911	0.923085	0.00015406
6j		ANOVA	Day		5.33825	0.0089293	0.21492
		Bonferroni	2 vs. 3			0.02916
			2 vs. 4			0.582296
			3 vs. 4			0.041985
6k			Stage		0.0207435	0.886186	0.000505683
6 - 2	Shuffle threshold	ANOVA	Sex		4.033	0.0244	0.1484
		ANOVA	Day		1.265	0.3108	0.1471
7a	% cornified cells	ANOVA	Day		18.14	<0.0001	0.4928
		Bonferroni	Day 1 vs. Day 2			<0.0001
			Day 1 vs. Day 3			<0.0001
			Day 1 vs. Day 4			<0.0001
			Day 2 vs. Day 3			0.1114
			Day 2 vs. Day 4			0.4374
			Day 3 vs. Day 4			>0.9999
7b	% nucleated epithelial cells	ANOVA	Day		5.243	0.0029	0.2193
		Bonferroni	Day 1 vs. Day 2			0.0099
			Day 1 vs. Day 3			0.0013
			Day 1 vs. Day 4			0.0107
			Day 2 vs. Day 3			>0.9999
			Day 2 vs. Day 4			>0.9999
			Day 3 vs. Day 4			>0.9999
7c	% leukocytes	ANOVA	Day		0.455	0.7148	0.02379
7d	% acidophilic non-nucleated epithelial cells	ANOVA	Day		4.4	0.0076	0.1935
		Bonferroni	Day 1 vs. Day 2			0.0637
			Day 1 vs. Day 3			>0.9999
			Day 1 vs. Day 4			>0.9999
			Day 2 vs. Day 3			0.014
			Day 2 vs. Day 4			0.0662
			Day 3 vs. Day 4			>0.9999
7e	% basophilic non-nucleated epithelial cells	ANOVA	Day		7.11	0.0004	0.2794
		Bonferroni	Day 1 vs. Day 2			>0.9999
			Day 1 vs. Day 3			0.0238
			Day 1 vs. Day 4			0.02
			Day 2 vs. Day 3			0.0109
			Day 2 vs. Day 4			0.0061
			Day 3 vs. Day 4			>0.9999
7 - 2	cell #	ANOVA	Day		5.305	0.008	0.1695
		Bonferroni	Day 2 vs. Day 3			0.0453
			Day 2 vs. Day 4			0.008
			Day 3 vs. Day 4			>0.9999
		ANOVA	Stage		1.96	0.1569	0.03676
		ANOVA	Transitional stage		1.641	0.1913	0.08647
8b	lumen dilation (mm2)	ANOVA	Day		78.7	<0.0001	0.8111
		Bonferroni	Day 1 vs. Day 2			<0.0001
			Day 1 vs. Day 3			<0.0001
			Day 1 vs. Day 4			<0.0001
			Day 2 vs. Day 3			>0.9999
			Day 2 vs. Day 4			0.5274
			Day 3 vs. Day 4			0.6032
		ANOVA	Stage		38.44	<0.0001	0.5785
		Bonferroni	E vs. D			<0.0001
			E vs. P			<0.0001
			D vs. P			>0.9999
		ANOVA	Transitional stage		44.49	<0.0001	0.8076
		Bonferroni	E vs. EL			<0.0001
			E vs. D			<0.0001
			E vs. DL			<0.0001
			E vs. P			<0.0001
			E vs. PL			<0.0001
			EL vs. D			>0.9999
			EL vs DL			>0.9999
			EL vs P			>0.9999
			EL vs PL			>0.9999
			D vs DL			>0.9999
			D vs P			>0.9999
			D vs PL			>0.9999
			DL vs P			>0.9999
			DL vs PL			>0.9999
			P vs PL			>0.9999
9b	mitotic cells/mm2	ANOVA	Day		6.639	0.0007	0.2658
		Bonferroni	Day 1 vs. Day 2			>0.9999
			Day 1 vs. Day 3			0.0823
			Day 1 vs. Day 4			0.4863
			Day 2 vs. Day 3			0.0009
			Day 2 vs. Day 4			0.0295
			Day 3 vs. Day 4			0.6845
		ANOVA	Stage		3.145	0.0511	0.1043
		ANOVA	Transitional stage		1.328	0.2665	0.1114
9d	endometrial gland area (µm2)	ANOVA	Stage		8.975	<0.0001	0.3287
		Bonferroni	Day 1 vs. Day 2			0.0539
			Day 1 vs. Day 3			>0.9999
			Day 1 vs. Day 4			>0.9999
			Day 2 vs. Day 3			<0.0001
			Day 2 vs. Day 4			0.004
			Day 3 vs. Day 4			0.3951
		ANOVA	Transitional stage		1.173	0.3168	0.04022
		ANOVA	Stage		0.9789	0.4393	0.08454
9f	mitotic cells/mm2	ANOVA	Day		12.84	<0.0001	0.4119
		Bonferroni	Day 1 vs. Day 2			>0.9999
			Day 1 vs. Day 3			0.0089
			Day 1 vs. Day 4			>0.9999
			Day 2 vs. Day 3			<0.0001
			Day 2 vs. Day 4			>0.9999
			Day 3 vs. Day 4			<0.0001
		ANOVA	Stage		0.764	0.4706	0.02656
		ANOVA	Transitional stage		1.271	0.2902	0.1071
9h	endometrium cross-section area (mm2)	ANOVA	Day		17.49	<0.0001	0.4882
		Bonferroni	Day 1 vs. Day 2			>0.9999
			Day 1 vs. Day 3			>0.9999
			Day 1 vs. Day 4			0.2398
			Day 2 vs. Day 3			>0.9999
			Day 2 vs. Day 4			<0.0001
			Day 3 vs. Day 4			<0.0001
		ANOVA	Stage		10.45	0.0001	0.2718
		Bonferroni	E vs. D			>0.9999
			E vs. P			0.099
			D vs. P			0.0001
		ANOVA	Transitional stage		7.791	<0.0001	0.4236
		Bonferroni	E vs. EL			>0.9999
			E vs. D			>0.9999
			E vs. DL			>0.9999
			E vs. P			>0.9999
			E vs. PL			0.4401
			EL vs. D			>0.9999
			EL vs DL			>0.9999
			EL vs P			>0.9999
			EL vs PL			0.0706
			D vs DL			>0.9999
			D vs P			>0.9999
			D vs PL			<0.0001
			DL vs P			>0.9999
			DL vs PL			0.7084
			P vs PL			0.0263

### Sheet: behavior_Statistica results
Male vs. Female, paired vs unpaired											Stage (F2, F3, F4), paired vs. unpaired											Trad. Stage (D, P), paired vs unpaired
Effect	Univariate Tests of Significance, Effect Sizes, and Powers for Total avgd CS Frz (%) (Averaged CS freezing 6_3_2022) Sigma-restricted parameterization Effective hypothesis decomposition										Effect	Univariate Tests of Significance, Effect Sizes, and Powers for Total avgd CS Frz (%) (Averaged CS freezing 6_3_2022) Sigma-restricted parameterization Effective hypothesis decomposition										Effect	Univariate Tests of Significance, Effect Sizes, and Powers for Total avgd CS Frz (%) (Averaged CS freezing 6_3_2022) Sigma-restricted parameterization Effective hypothesis decomposition
	SS	Degr. of	MS	F	p	Partial eta-squared	Non-centrality	Observed power (alpha=0.05)				SS	Degr. of	MS	F	p	Partial eta-squared	Non-centrality	Observed power (alpha=0.05)				SS	Degr. of	MS	F	p	Partial eta-squared	Non-centrality	Observed power (alpha=0.05)
Intercept	59294.1	1	59294.1	150.966	0	0.712218	150.966	1			Intercept	44109.6	1	44109.6	129.552	5.78426e-14	0.768617	129.552	1			Intercept	23207.4	1	23207.4	70.3531	9.80993e-09	0.737817	70.3531	1
sex	274.955	1	274.955	0.700048	0.406033	0.011346	0.700048	0.130585			Training	1801.45	1	1801.45	5.29094	0.0268723	0.119459	5.29094	0.611558			Training	1541.39	1	1541.39	4.67271	0.0404188	0.157475	4.67271	0.547097
Training	2774.16	1	2774.16	7.06314	0.0100319	0.103773	7.06314	0.743977			stage	2804.55	2	1402.28	4.11855	0.0238361	0.174378	8.23711	0.695179			Trad Estr	77.2038	1	77.2038	0.234043	0.632753	0.00927487	0.234043	0.0751671
sex*Training	316.442	1	316.442	0.805677	0.37293	0.0130357	0.805677	0.143096			Training*stage	87.0944	2	43.5472	0.1279	0.880309	0.00651624	0.2558	0.0682601			Training*Trad Estr	1237.34	1	1237.34	3.75099	0.0641564	0.130465	3.75099	0.461133
Error	23958.7	61	392.765								Error	13278.6	39	340.478								Error	8246.77	25	329.871
	sex*Training; LS Means (Averaged CS freezing 6_3_2022) Current effect: F(1, 61)=.80568, p=.37293 Effective hypothesis decomposition											Bonferroni test; variable Total avgd CS Frz (%) (Averaged CS freezing 6_3_2022) Probabilities for Post Hoc Tests Error: Between MS = 340.48, df = 39.000											Training*Trad Estr; LS Means (Averaged CS freezing 6_3_2022) Current effect: F(1, 25)=3.7510, p=.06416 Effective hypothesis decomposition
	sex	Training	Total avgd CS Frz (%)	Total avgd CS Frz (%)	Total avgd CS Frz (%)	Total avgd CS Frz (%)	N					stage	{1}	{2}	{3}								Training	Trad Estr	Total avgd CS Frz (%)	Total avgd CS Frz (%)	Total avgd CS Frz (%)	Total avgd CS Frz (%)	N
	F	P	37.709	4.1324	33.5766	41.8414	23					F2		0.102352	1								P	D	32.7252	5.74344	26.9817	38.4686	10
	F	U	27.6607	3.88669	23.774	31.5474	26					F3	0.102352		0.0628569								P	P	43.1796	9.08117	34.0985	52.2608	4
	M	P	47.6102	7.00683	40.6034	54.617	8					F4	1	0.0628569									U	D	31.107	6.05411	25.0529	37.1611	9
	M	U	27.313	7.00683	20.3061	34.3198	8																U	P	13.6907	7.41474	6.276	21.1055	6
												Training*stage; LS Means (Averaged CS freezing 6_3_2022) Current effect: F(2, 39)=.12790, p=.88031 Effective hypothesis decomposition
												Training	stage	Total avgd CS Frz (%)	Total avgd CS Frz (%)	Total avgd CS Frz (%)	Total avgd CS Frz (%)	N
												P	F2	48.1393	8.25201	39.8873	56.3913	5
												P	F3	26.6566	6.97422	19.6824	33.6308	7
												P	F4	42.8015	5.83505	36.9664	48.6365	10
												U	F2	31.1931	6.52378	24.6693	37.7168	8
												U	F3	14.2585	8.25201	6.00651	22.5105	5
												U	F4	32.6059	5.83505	26.7709	38.441	10
